# Paracetamol/acetaminophen hepatotoxicity: new markers for monitoring the elimination of the reactive N-Acetyl-p-benzoquinone imine

**DOI:** 10.1101/2023.04.28.538718

**Authors:** Eva Gorrochategui, Marc Le Vee, Habiba Selmi, Anne Gérard, Jade Chaker, Annette M Krais, Christian Lindh, Olivier Fardel, Cécile Chevrier, Pierre Le Cann, Gary W Miller, Robert Barouki, Bernard Jégou, Thomas Gicquel, David Kristensen, Arthur David

## Abstract

Paracetamol/acetaminophen (N-acetyl-p-aminophenol, APAP) overdose is one of the most important causes of drug-induced liver injury worldwide. Hepatotoxicity induced by APAP is mainly caused by the production of N-acetyl-p-benzoquinone imine (NAPQI), a highly reactive intermediate formed predominantly via the cytochrome P450 2E1. Here, we used human studies and *in vitro* models to demonstrate that NAPQI-derived thiomethyl metabolites identified using high-resolution mass spectrometry could serve to monitor NAPQI detoxification and elimination in patients (after intake at recommended dose or after intoxication), and to study inter-individual variability in NAPQI production. Using *in vitro* human models, we showed that these thiomethyl metabolites are directly linked to NAPQI detoxification since they are mainly formed after exposure to glutathione-derived conjugates via an overlooked pathway called the thiomethyl shunt. These long-term thiomethyl metabolites have great potential in future clinical studies in order to provide a more reliable history of APAP ingestion in case of acute intoxication or to study underlying causes involved in APAP-induced hepatotoxicity.

**One Sentence Summary:** Thiomethyl metabolites are new markers to monitor the elimination of the toxic N-acetyl-p-benzoquinone imine after therapeutic use or intoxication.
