## Supplementary Tables for "Paracetamol/acetaminophen hepatotoxicity: new markers for monitoring the elimination of the reactive N-Acetyl-p-benzoquinone imine"

### Sheet: Contents
Supplementary Table 1	AUCs of APAP metabolites for the five pregnant women of the longitudinal observational study and normalised LC-HRMS areas.
Supplementary Table 2	AUCs of APAP metabolites in the controlled study of 4-men and normalized LC-HRMS areas.
Supplementary Table 3	Drug administration for the five pregnant women of the longitudinal observational study.
Supplementary Table 4	Normalized UHPLC areas and “Total APAP” measured by ELISA in the urine samples of the 20 pregnant women of the cross-sectional observational study (cohort PELAGIE).
Supplementary Table 5	Names, formulas, m/z values, retention times and areas of the 7 APAP standards used in the study .
Supplementary Table 6	Information on APAP, ALT/AST concentration in blood samples of 13 individuals suspected of APAP acute intoxication.
Supplementary Table 7	Normalized UHPLC areas, “Total APAP” measured by ELISA and correlations among them in blood samples of the 13 intoxicated patients.
Supplementary Table 8	List of standards used for the identification of APAP metabolites and the 15 labelled internal standards (IS) spiked in samples for the untargeted analyses and their respective suppliers.
Supplementary Table 9	Annotation paramaters for APAP metabolites according to Schymanski et al. (2014)

### Sheet: Table S1
Supplementary Table 1: AUCs of APAP metabolites for the five pregnant women of the longitudinal observational study and normalised LC-HRMS areas.
	AREA UNDER THE CURVE (AUC)																Time after 1st APAP (h)	Time after 2nd APAP (h)	Time after 3rd APAP (h)	Time after 4th APAP (h)	NORMALISED UHPLC-HRMS AREAS
	APAP	APAP-S	APAP-Glu	3-OH-APAP	3-OH-APAP-S	3-OCH3-APAP-Glu	NAC-APAP	APAP-Cys	SO-CH3-APAP-S	S-CH3-APAP-S	SAMP	Total AUC				Normalised area					APAP	APAP-S	APAP-Glu	3-OH-APAP	3-OH-APAP-S	3-OCH3-APAP-Glu	NAC-APAP	APAP-Cys	SO-CH3-APAP-S	S-CH3-APAP-S	SAMP
PW1	2.42295e+07	2.03044e+07	8.26396e+07	3.23867e+06	4.61528e+06	5.2197e+07	4.97332e+07	6.60335e+06	2.41454e+07	5.61681e+07	10046700	3.33921e+08			Pregnant woman 1	2-026-1	19.17				967301	1.6843e+06	8.80659e+06	172737	594838	5.44706e+06	7.71335e+06	572594	725271	1.742e+06	1795000
PW2	1.9193e+07	1.4078e+07	1.33082e+08	2.67415e+06	4.88523e+06	6.64791e+07	4.72111e+07	4.72943e+06	1.20681e+07	3.20698e+07	9174500	3.45644e+08				2-026-2	20.33				993027	1.30609e+06	5.36171e+06	120190	223186	3.67762e+06	4.861e+06	447158	1.37306e+06	3.7563e+06	1058000
PW3	3.47637e+07	2.73962e+07	4.25766e+08	4.38799e+06	1.12258e+07	3.46772e+08	1.34843e+08	1.4322e+07	2.29163e+07	4.18252e+07	36444700	1.10066e+09				2-026-3	22.73				1.18015e+06	1.39949e+06	7.64626e+06	149488	379186	3.95173e+06	2.96459e+06	447315	2.48921e+06	6.31433e+06	586300
PW4	1.57003e+07	9.14188e+06	9.06331e+07	2.28919e+06	3.88483e+06	4.17061e+07	1.79618e+07	2.57115e+06	1.81316e+07	3.16888e+07	2945075	2.36654e+08				2-026-4	23.67				938023	1.15868e+06	4.31925e+06	116860	180012	2.71294e+06	2.8716e+06	358172	1.26141e+06	3.21693e+06	491100
PW5	4.10644e+07	5.74765e+07	6.19877e+08	3.10284e+06	8.1195e+06	2.44737e+08	2.87624e+08	2.02987e+07	2.15331e+07	5.07671e+07	60707500	1.41531e+09				2-026-5	26.58				757079	841203	2.54939e+06	92995.5	122841	2.05894e+06	2.46956e+06	256410	887282	2.43667e+06	449000
																2-026-6	28.67				753077	692481	1.98855e+06	105515	110673	1.75656e+06	1.98418e+06	258946	998565	2.09963e+06	411100
																2-026-7	30.42				964914	553321	3.31682e+06	173533	143589	2.05892e+06	1.28756e+06	229543	1.02723e+06	2.0697e+06	193500
	PERCENTAGES INDIVIDUAL METABOLITES PER WOMAN calculated based on AUC															2-026-8	33.5				871373	639804	2.52776e+06	127319	179425	1.54778e+06	1.20911e+06	181190	732146	1.58691e+06	268000
	APAP	APAP-S	APAP-Glu	3-OH-APAP	3-OH-APAP-S	3-OCH3-APAP-Glu	NAC-APAP	APAP-Cys	SO-CH3-APAP-S	S-CH3-APAP-S	SAMP					2-026-9	35.75				919057	600010	1.94152e+06	109660	152742	1.31269e+06	962258	154933	606022	1.22991e+06	217900
PW1	7.25606	6.08059	24.7482	0.969889	1.38215	15.6315	14.8937	1.97752	7.23086	16.8208	3.0087					2-026-10	43.92				1.21987e+06	572307	2.16067e+06	156093	154756	1.16317e+06	918603	222556	506182	849097	190500
PW2	5.55282	4.07298	38.5026	0.773669	1.41337	19.2334	13.6589	1.36829	3.49146	9.27826	2.65432
PW3	3.15844	2.48907	38.6827	0.398668	1.01991	31.5057	12.251	1.30122	2.08205	3.8	3.31116				Pregnant woman 2	2-046-1	9.6				2.0339e+06	1.73689e+06	1.84727e+07	182018	480298	8.6126e+06	4.74221e+06	543968	1.07923e+06	2.25386e+06	762000
PW4	6.63429	3.86297	38.2978	0.967314	1.64156	17.6233	7.58991	1.08646	7.66167	13.3903	1.24446					2-046-2	11.6				1.50881e+06	418161	1.04513e+07	104679	205502	6.33948e+06	4.85591e+06	491623	1.27363e+06	2.80841e+06	799000
PW5	2.90144	4.06106	43.798	0.219234	0.573691	17.2921	20.3224	1.43423	1.52144	3.587	4.28935					2-046-3	13.6				1.42303e+06	891707	1.06872e+07	149310	336917	4.53757e+06	4.37513e+06	419939	1.31609e+06	3.064e+06	744200
																2-046-4	15.4				1.06322e+06	1.18161e+06	8.64008e+06	165571	453093	3.59964e+06	3.83485e+06	286007	815349	2.18923e+06	757800
																2-046-5	18.9				876553	658765	5.28613e+06	152544	230233	2.85534e+06	1.22632e+06	200292	560638	1.88729e+06	320000
	PERCENTAGES METABOLITES PER FAMILIES PER WOMAN based on AUC															2-046-6	19.8				1.02451e+06	1.01388e+06	5.84944e+06	231958	315502	2.6707e+06	1.35358e+06	175916	633077	2.0403e+06	261700
	APAP	APAP-S	APAP-Glu	3-OH-APAP	3-OH-APAP-S	3-OCH3-APAP-Glu	NAC-APAP	APAP-Cys	SO-CH3-APAP-S	S-CH3-APAP-S	Combined mercapturic and thiomethyl shunt	SAMP				2-046-7	23.2				948070	512613	4.85917e+06	158407	188318	2.36057e+06	1.59645e+06	164156	432516	1.36215e+06	334200
	Parent and phase II reactions			Catechol pathway			Mercapturic pathway		Thiomethyl shunt			alfa-keto				2-046-8	25.2				784956	294087	3.36273e+06	123153	121709	1.69994e+06	1.42652e+06	154924	249390	723314	310900
PW1	38.0849			17.9836			16.8712		24.0516		40.9228	3.0087				2-046-9	27.4	2			1.16841e+06	1.66887e+06	1.22881e+07	157278	435023	7.60102e+06	3.99009e+06	284493	181238	479217	1023000
PW2	48.1284			21.4204			15.0272		12.7697		27.7969	2.65432
PW3	44.3302			32.9243			13.5523		5.88205		19.4343	3.31116			Pregnant woman 3	2-018-1	11.75				725184	843441	6.95817e+06	82117.9	182192	7.18081e+06	9.94079e+06	421216	306081	588320	3066000
PW4	48.795			20.2321			8.67637		21.052		29.7284	1.24446				2-018-2	13.25				809335	758096	1.08483e+07	111766	243309	9.24849e+06	7.08827e+06	565924	609066	1.02876e+06	2053000
PW5	50.7605			18.0851			21.7566		5.10844		26.865	4.28935				2-018-3	14.25				1.31278e+06	1.34837e+06	1.94806e+07	200054	545377	1.13883e+07	4.78217e+06	623974	808216	1.29544e+06	1037000
Average	48.1284			20.2321			15.0272		12.7697		27.7969	2.9016				2-018-4	15.25				1.09865e+06	317143	1.13241e+07	148446	169467	9.997e+06	4.36683e+06	544646	1.03962e+06	1.72224e+06	840100
Desvest	5.01099			6.2084			4.77184		8.61659		7.74886	1.10819				2-018-5	17.25	1			1.52757e+06	513378	1.37922e+07	152734	236401	1.13619e+07	2.80298e+06	415693	1.43881e+06	2.5596e+06	483700
																2-018-6	19	2.8			2.45847e+06	2.23381e+06	4.00426e+07	320915	1.02933e+06	2.60186e+07	4.59778e+06	638762	1.95768e+06	3.25108e+06	899100
																2-018-7	19.5	3.3			3.0101e+06	1.93227e+06	3.4676e+07	300717	906704	2.87146e+07	4.64679e+06	571395	1.35869e+06	2.57004e+06	947500
																2-018-8	20.25	4			3.02843e+06	2.86298e+06	3.68404e+07	383387	1.41854e+06	2.80891e+07	5.87649e+06	570917	1.01932e+06	1.97216e+06	1236000
																2-018-9	21.25	5			2.59355e+06	2.32704e+06	3.25993e+07	354846	1.20456e+06	2.44193e+07	7.52078e+06	687300	757099	1.76362e+06	2010000
																2-018-10	23.25	7			1.7369e+06	861991	1.76285e+07	151146	344209	2.33229e+07	9.1496e+06	830745	903398	2.02268e+06	3020000
																2-018-11	25.25	9			1.67417e+06	1.68728e+06	1.98179e+07	201700	611025	1.66192e+07	6.09031e+06	738275	807437	1.33618e+06	1850000
																2-018-12	34.75	18.5			584697	375082	8.20465e+06	106115	123296	5.79935e+06	4.6201e+06	444668	809052	1.58953e+06	1188000
																2-018-13	36	19.3			487820	432176	6.75291e+06	110291	145720	5.0176e+06	4.30874e+06	352224	1.09316e+06	1.81247e+06	929500
															Pregnant woman 4	2-017-1	21.8	17.5			1.10865e+06	873797	9.55004e+06	152420	439587	4.77202e+06	3.63973e+06	314971	1.72938e+06	3.14576e+06	669400
																2-017-2	23.3	19			976605	986347	1.07011e+07	176521	614249	4.22983e+06	1.57945e+06	237220	2.62931e+06	3.99356e+06	252800
																2-017-3	24.8	20.4			1.33115e+06	603806	6.22657e+06	108300	270291	3.16362e+06	1.25643e+06	198436	2.3942e+06	4.36559e+06	282400
																2-017-4	26.3	22			950780	349471	4.33615e+06	89636	118868	2.95669e+06	1.19165e+06	195806	1.31953e+06	2.35869e+06	196100
																2-017-5	27.3	23			902931	437462	7.61915e+06	110744	220030	3.4713e+06	909170	157836	1.33262e+06	3.00326e+06	102200
																2-017-6	28.5	24.2			784881	566932	7.20925e+06	131214	280736	2.54692e+06	926976	132435	1.16227e+06	2.13336e+06	133200
																2-017-7	30.5	26.2			632855	479030	2.93814e+06	117178	112770	2.07281e+06	1.01933e+06	146246	576564	913125	194300
																2-017-8	31.5	27.2			702712	783847	5.44876e+06	187797	298829	1.77163e+06	658563	108289	530172	1.08754e+06	91560
																2-017-9	33.7	29.3			535027	317472	3.19207e+06	119819	97878	1.58629e+06	749878	106195	384697	739827	122200
																2-017-10	34.3	30			727220	358555	3.00459e+06	138698	170581	1.23545e+06	488564	73036	329114	514625	56810
																2-017-11	35.5	31.2			932457	225970	1.9203e+06	90142.7	68146.1	1.14753e+06	612961	79457.3	279757	395296	106100
																2-017-12	37.8	33.5			778813	263744	1.72356e+06	86815.8	66647.7	1.05718e+06	593802	87115	278256	367959	94050
																2-017-13	40.8	36.5			487911	332388	2.23784e+06	102840	92712.4	964030	675387	83345.6	306410	320624	91100
															Pregnant woman 5	1-017-1	12.9	1.4			1.07868e+06	2.71968e+06	2.24606e+07	122911	278975	5.22685e+06	7.41588e+06	698972	1.68287e+06	3.25293e+06	1272000
																1-017-2	14.3	2.8			1.62113e+06	3.1182e+06	2.56415e+07	148690	313653	1.14148e+07	9.70587e+06	626457	1.58569e+06	3.67212e+06	2414000
																1-017-3	15.7	4.2			3.18276e+06	5.26878e+06	5.50485e+07	341468	1.19094e+06	2.0013e+07	1.34839e+07	1.05822e+06	1.39368e+06	2.75365e+06	2435000
																1-017-4	17	5.5			1.92282e+06	2.09665e+06	3.49266e+07	163704	343707	1.55719e+07	1.44526e+07	1.11813e+06	965343	2.56904e+06	2077000
																1-017-5	18.1	6.6	0.8		1.17408e+06	2.01906e+06	2.41014e+07	115058	202224	1.31668e+07	1.25807e+07	1.28967e+06	804174	1.7398e+06	2175000
																1-017-6	19.3	7.8	2		1.4677e+06	1.6015e+06	1.95228e+07	93660.6	134635	9.41326e+06	1.09301e+07	860038	925804	1.68478e+06	2286000
																1-017-7	21.3	9.8	4.1		3.46066e+06	1.93486e+06	3.51849e+07	106144	176083	1.48619e+07	8.00867e+06	793141	1.13921e+06	2.00425e+06	1252000
																1-017-8	22.7	11.2	5.4		2.23939e+06	2.22233e+06	2.99975e+07	119457	230648	1.37308e+07	1.24792e+07	994829	929628	1.70464e+06	2433000
																1-017-9	25	13.5	7.8	1	1.00007e+06	1.60459e+06	1.14252e+07	74494.1	98359.6	6.01829e+06	1.5761e+07	832118	667236	1.48303e+06	3527000
																1-017-10	27.7	16.2	10.4	3.7	800795	1.35976e+06	6.47933e+06	67130.5	87522.4	3.08874e+06	1.33576e+07	651512	527196	1.99636e+06	4040000
																1-017-11	30.45	18.9	13.2	6.4	2.32679e+06	4.38509e+06	4.32273e+07	206231	809979	1.32479e+07	1.51601e+07	983218	908978	2.34245e+06	2802000
																1-017-12	35.05	23.7	17.9	11.2	1.58989e+06	2.37809e+06	2.91513e+07	143930	344854	1.03211e+07	1.55482e+07	1.19924e+06	1.10369e+06	3.34047e+06	3609000

### Sheet: Table S2
Supplementary Table 2: AUCs of APAP metabolites in the controlled study of 4-men and normalized LC-HRMS areas.
	AREA UNDER THE CURVE (AUC)															Time after APAP intake (h)	NORMALISED UHPLC-HRMS AREAS
	APAP	APAP-S	APAP-Glu	3-OH-APAP	3-OH-APAP-S	3-OCH3-APAP-Glu	NAC-APAP	APAP-Cys	SO-CH3-APAP-S	S-CH3-APAP-S	SAMP	Total AUC					APAP	APAP-S	APAP-Glu	3-OH-APAP	3-OH-APAP-S	3-OCH3-APAP-Glu	NAC-APAP	APAP-Cys	SO-CH3-APAP-S	S-CH3-APAP-S	SAMP
Person 1	4.25026e+08	3.81601e+08	7.5e+09	7.26047e+07	2.89774e+08	2.16536e+09	1.68613e+09	6.16424e+07	1.94829e+09	5.37132e+09	1.20676e+08	2.00224e+10		Person 1			Normalised total area
Person 2	7.79233e+08	5.99468e+08	3.13937e+09	3.0384e+07	3.66227e+08	2.8751e+09	8.25707e+08	2.29024e+07	8.64061e+08	1.10856e+09	3.47962e+07	1.06458e+10			110	0	5443273	1138097	214862	282116	230265	269718	0	0	12716	61224	0
Person 3	1.11691e+09	4.50904e+08	1.4538e+09	4.74927e+07	3.44253e+08	2.4229e+09	1.83594e+09	1.23238e+07	1.91193e+09	4.16586e+09	37752425	1.38001e+10			120	0	4.90449e+06	1.59062e+06	294302	291075	735080	373361	100639	0	25528	35768.6	6741
Person 4	9.96293e+08	2.21001e+08	6.82862e+09	2.09637e+07	1.54765e+08	4.02055e+09	1.37972e+09	5.50938e+07	1.3176e+09	2.66488e+09	1.57618e+08	1.78171e+10			130	0	4.8052e+06	596265	176711	290323	315288	317740	135406	0	89051.1	63873.1	49355
															Mean Baseline		5.05099e+06	1.10833e+06	228625	287838	426878	320273	78681.4	0	42431.7	53621.9	18698.7
															131	1	1.51759e+07	5.95726e+06	1.28833e+08	334792	2.95741e+06	9.64009e+07	1.23511e+07	518351	1.64777e+06	2.81163e+06	625269
	PERCENTAGES INDIVIDUAL METABOLITES PER PERSON based on AUC														132	2	1.29437e+07	2.50362e+07	3.46989e+08	286300	1.54555e+07	1.36497e+08	7.60452e+07	2.72069e+06	1.1567e+07	3.64327e+07	5418590
	APAP	APAP-S	APAP-Glu	3-OH-APAP	3-OH-APAP-S	3-OCH3-APAP-Glu	NAC-APAP	APAP-Cys	SO-CH3-APAP-S	S-CH3-APAP-S	SAMP				134	4	1.20533e+07	7.24991e+06	2.59533e+08	317922	4.24929e+06	1.26287e+08	9.24785e+07	4.07386e+06	2.53672e+07	7.3262e+07	10891985
Person 1	2.12275	1.90587	37.458	0.362617	1.44725	10.8147	8.42119	0.307867	9.73053	26.8265	0.602707				136	6	1.39252e+07	1.3358e+07	3.59616e+08	5.22943e+06	7.62654e+06	9.60279e+07	8.6269e+07	4.19415e+06	1.51118e+07	6.40295e+07	7160945
Person 2	7.31963	5.63103	29.4893	0.285408	3.44011	27.0069	7.75617	0.21513	8.11645	10.4131	0.326854				140	24	6.37499e+06	8.13062e+06	1.23782e+08	806425	8.26538e+06	2.96249e+07	2.34675e+07	309812	7.81257e+07	2.0562e+08	821155
Person 3	8.09352	3.26741	10.5347	0.344148	2.49458	17.5571	13.3039	0.0893028	13.8545	30.1873	0.273567				150	48	7.55629e+06	1.55937e+06	1.13274e+07	152627	423610	2.42289e+06	1.60026e+06	37312.7	7.23128e+06	1.74162e+07	106359
Person 4	5.59178	1.24038	38.3262	0.11766	0.868633	22.5657	7.74378	0.309219	7.39517	14.9568	0.884643
														Person 2			Normalised total area
	PERCENTAGES METABOLITES PER FAMILIES PER PERSON based on AUC														210	0	1.08288e+07	977557	600211	311089	709194	4.38929e+06	0	0	84913.5	0	45754
	APAP	APAP-S	APAP-Glu	3-OH-APAP	3-OH-APAP-S	3-OCH3-APAP-Glu	NAC-APAP	APAP-Cys	SO-CH3-APAP-S	S-CH3-APAP-S	SAMP				220	0	1.82943e+07	882599	454475	417168	771636	6.61595e+06	0	0	18005.5	0	40190
	Parent and phase II reactions			Catechol pathway			Mercapturic pathway		Thiomethyl shunt		alfa-keto				230	0	9.33804e+06	700122	336301	1.21306e+06	731088	6.27843e+06	0	0	257598	0	25980
Person 1	41.4866			12.6245			8.72906		36.5571		0.602707				Mean Baseline		1.28204e+07	853426	463662	647106	737306	5.76123e+06	0	0	120172	0	37308
Person 2	42.4399			30.7324			7.9713		18.5295		0.326854				231	1	3.39227e+07	9.65388e+07	2.08973e+08	660199	7.18116e+07	1.25114e+08	1.06432e+07	0	1.32198e+06	1.22952e+06	139781
Person 3	21.8957			20.3959			13.3932		44.0417		0.273567				232	2	6.67775e+07	1.97589e+08	1.38792e+08	1.97245e+06	1.47023e+08	2.44692e+08	3.47068e+07	273117	5.04831e+06	3.55337e+06	255243
Person 4	45.1584			23.552			8.053		22.352		0.884643				234	4	1.35086e+07	1.47246e+07	2.33631e+08	561749	4.44155e+06	1.55658e+08	5.2511e+07	1.18509e+06	1.08965e+07	1.45478e+07	3304191
Average	41.9633			21.9739			8.39103		29.4545		0.521943				236	6	2.40636e+07	1.16658e+07	2.00993e+08	358485	3.32578e+06	1.36652e+08	4.79033e+07	1.49681e+06	1.81293e+07	2.94747e+07	2150930
Desvest	10.6802			7.50588			2.59335		11.9677		0.281558				240	24	9.70428e+06	2.6216e+06	1.10874e+07	708288	1.33581e+06	2.94441e+07	7.72597e+06	245447	3.02568e+07	3.57752e+07	229490
															250	48	1.39409e+07	413257	995921	571601	276645	6.99243e+06	1.39193e+06	0	1.38561e+06	2.2398e+06	109827
														Person 3			Normalised total area
															310	0	2.1163e+07	1.28167e+06	419648	373998	3.23225e+06	3.20018e+06	0	0	553358	744749	0
															320	0	9.00069e+06	451294	148422	512109	438212	3.88568e+06	0	0	40624.6	0	43237
															330	0	6.29814e+06	415589	182255	375349	225980	3.25011e+06	0	0	90486.6	0	29762
															Mean Baseline		1.21539e+07	716186	250108	420485	1.29881e+06	3.44532e+06	0	0	228156	248250	24333
															331	1	2.53253e+07	1.82621e+07	2.32741e+08	805222	1.55649e+07	1.78418e+08	2.95758e+07	842734	6.49045e+06	1.10357e+07	2477214
															332	2	4.15007e+07	3.47213e+07	1.2007e+08	894715	2.8632e+07	2.75485e+08	1.36271e+08	838238	2.86637e+07	5.28096e+07	1993453
															335	5	1.78447e+07	2.00188e+07	1.24495e+08	458658	1.36056e+07	2.21351e+08	1.15048e+08	1.20512e+06	3.81872e+07	9.20117e+07	5622820
															336	6	3.57638e+07	2.90409e+07	6.77722e+07	874012	2.20363e+07	1.08157e+08	1.26572e+08	781351	5.75816e+07	9.89449e+07	1690023
															340	24	1.93967e+07	1.99436e+06	4.06836e+06	625701	1.53119e+06	1.27204e+07	4.27403e+06	0	5.26204e+07	1.29537e+08	157191
															350	48	1.85499e+07	656131	2.39024e+06	1.8615e+06	446842	3.17736e+06	1.36546e+06	0	8.75892e+06	1.51455e+07	68832
														Person 4			Normalised total area
															410	0	9.54954e+06	252945	0	545289	617700	4.74825e+06	0	0	236973	367990	53547
															420	0	9.32175e+06	368497	106268	289455	62836.3	2.4092e+06	218021	0	267832	99292.7	20242
															430	0	1.05032e+07	287728	0	330838	245917	1.75275e+06	278848	0	258162	86673.3	8631
															Mean Baseline		9.79149e+06	303057	35422.7	388528	308818	2.97007e+06	165623	0	254323	184652	27473.3
															431	1	7.76027e+06	9.21024e+06	2.96696e+08	343408	3.17603e+06	1.58925e+08	3.8306e+07	7.91036e+06	2.20961e+06	6.55205e+06	6129610
															432	2	2.37011e+07	8.02576e+06	2.43821e+08	504566	2.83702e+06	1.84966e+08	1.28514e+07	2.20146e+06	852734	756598	1593715
															434	4	1.8089e+07	1.09422e+07	5.15909e+08	466871	1.12044e+07	2.34704e+08	9.82903e+07	2.80588e+06	1.50544e+07	3.62663e+07	10321515
															440	24	2.61668e+07	2.69097e+06	1.97214e+07	505506	964677	4.12278e+07	1.02922e+07	501767	5.05045e+07	9.98235e+07	1523536
															450	48	1.4453e+07	1.66956e+06	4.77591e+06	284370	225646	7.82788e+06	1.20235e+06	164810	3.10761e+06	5.17081e+06	169106

### Sheet: Table S3
Supplementary Table 3: Drug administration for the five pregnant women of the longitudinal observational study.
Pregnant Woman (PW)	Date of blood extraction	Drug administrated	Time (hours)	Drug administrated	Time (hours)	Drug administrated	Time (hours)	Drug administrated	Time (hours)	Date of blood extraction	Drug administrated	Time (hours)	Drug administrated	Time (hours)	Drug administrated	Time (hours)	Drug administrated	Time (hours)	Drug administrated	Time (hours)
1	2021-01-19	DOLIPRANE 1g	11:30:00	BETAMETHASONE CREME	23:30:00	VICKS INHALER	23:30:00			2021-01-20	VICKS INHALER	23:03:00
2	2021-02-08	ESOMEPRAZOLE	05:00:00	PARACETAMOL 1g	22:15:00	PLAQUENIL 400mg + LEVOCETIRIZINE 5mg	23:00:00			2021-02-09	ESOMEPRAZOLE	05:00:00	PARACETAMOL	00:00:00	PLAQUENIL + LEVOCETIRIZINE 5MG??	01:30:00	ESOMEPRAZOLE	00:10:00
3	2020-11-30	OMPEPRAZOL	08:00:00	SPASFON	16:00:00	DOLIPRANE	20:45:00	DODORMYL (1/4)	22:00:00	2020-12-01	OMEPRAZOL	08:30:00	SPASFON	11:00:00	DOLIPRANE	13:00:00	SPASFON	18:00:00	DODORMYL	22:00:00
4	2020-11-22	DOLIPRAN 500 mg	12:10:00	MUPIROCINE 2% POMMADE	13:00:00	DOLIPRAN 1 g	16:30:00	MUPIROCINE	00:00:00	2020-11-23	MUPIROCINE 2% POMMADE	12:00:00	MUPIROCINE 2% POMMADE	22:30:00
5	2020-12-01	DAFALGAN + LEVOTHYROX + TIMOFEROL	07:45:00	DAFALGAN + GESTARELLE	13:10:00	DAFALGAN + ESOMEPRAZOLE + MAGNESIUM + TIMOFEROL	20:00:00			2020-12-02	DAFALGAN + LEVOTHYROX + TIMOFEROL	07:30:00	DAFALGAN + GESTARELLE	13:15:00	DAFALGAN + ESOMEPRAZOLE + MAGNESIUM + TIMOFEROL	20:00:00
		Medication containing acetaminophen

### Sheet: Table S4
Supplementary Table 4: Normalized UHPLC areas and “Total APAP” measured by ELISA in the urine samples of the 20 pregnant women of the cross-sectional observational study (cohort PELAGIE).
		NORMALISED UHPLC-HRMSAREAS
		APAP	APAP-S	APAP-Glu	3-OH-APAP-S	3-OCH3-APAP-Glu	NAC-APAP	APAP-Cys	SO-CH3-APAP-S	S-CH3-APAP-S	Total area		Targeted "Total" APAP concentration (ng/ml)		Median (ng/ml)	SD
	Pregnant Woman 1	1.27222e+06	6205.86	15565.4	19265.9	150811	25932.6	24370.4	37571	4811.59	1.55676e+06		Pregnant Woman 1	19	124.55	421.735
	Pregnant Woman 2	897342	22212.3	53242.8	59220.4	556987	142861	26528.7	254861	61630	2.07489e+06		Pregnant Woman 2	147.8
	Pregnant Woman 3	565806	22655.2	156329	59296	2.06923e+06	315209	34857.9	3.39091e+06	1.52354e+06	8.13783e+06		Pregnant Woman 3	1428.2
	Pregnant Woman 4	232507	0	107102	83901.4	223695	19360.9	25000.5	7824.92	22961.2	722353		Pregnant Woman 4	235
	Pregnant Woman 5	967014	7316.07	27827.4	12421.7	156116	31874.6	29982.7	44734.6	0	1.27729e+06		Pregnant Woman 5	27.9
	Pregnant Woman 6	163829	15974.9	54551.9	37909.4	770304	74199	58632.2	26385.7	9683.83	1.21147e+06		Pregnant Woman 6	56.1
	Pregnant Woman 7	540520	14951.3	54192.5	27236.7	672723	133249	31123.2	0	3669.54	1.47767e+06		Pregnant Woman 7	101.3
	Pregnant Woman 8	113340	23447.3	34706.1	22442.5	228275	83629	20996.5	16620.6	9822.14	553279		Pregnant Woman 8	72.1
	Pregnant Woman 9	479646	14584.6	78283.1	39602.3	584869	24403.4	42396.3	18973.8	16913	1.29967e+06		Pregnant Woman 9	181.6
	Pregnant Woman 10	2.29543e+06	26645.6	44375.6	30760.4	305183	113622	28924.9	545215	215020	3.60518e+06		Pregnant Woman 10	192.2
	Pregnant Woman 11	699996	6.76536e+06	4.50161e+07	4.12685e+06	4.1817e+07	1.29244e+07	1.06576e+06	1.05799e+07	1.17087e+07	1.34704e+08		Pregnant Woman 11	1.28757e+06	557	542587
	Pregnant Woman 12	1.89531e+06	131334	76856.3	89515.7	328184	30148.5	32008.4	62217	14579.3	2.66015e+06		Pregnant Woman 12	41.1
	Pregnant Woman 13	631256	654636	1.26106e+06	800171	1.08562e+07	2.05707e+06	105916	1.23152e+07	1.75711e+07	4.62527e+07		Pregnant Woman 13	21187.4
	Pregnant Woman 14	1.49966e+06	49198	33469.8	36141	397491	431579	33828.6	3.90116e+06	1.72373e+06	8.10625e+06		Pregnant Woman 14	808.4
	Pregnant Woman 15	654690	2.95483e+06	8.15247e+06	1.3553e+06	1.8174e+07	1.73231e+07	626921	1.52618e+07	1.12746e+07	7.57777e+07		Pregnant Woman 15	84474.8
	Pregnant Woman 16	2.11691e+06	195121	152885	40611.6	225963	59617.9	42839.5	50312	18820.6	2.90308e+06		Pregnant Woman 16	36
	Pregnant Woman 17	1.11183e+06	21630.6	40510.5	101611	220060	175769	23271.4	1.32417e+06	664898	3.68375e+06		Pregnant Woman 17	20.3
	Pregnant Woman 18	1.11688e+06	9597.83	0	11296.1	181378	44740.9	19975.2	145024	52838.6	1.58173e+06		Pregnant Woman 18	11.4
	Pregnant Woman 19	414812	2.1999e+06	1.03161e+07	1.47574e+06	3.90917e+07	1.36311e+07	2.66346e+06	1.54248e+07	4.66583e+07	1.31876e+08		Pregnant Woman 19	1.30976e+06
	Pregnant Woman 20	202842	17911.6	54404.3	32299.6	432228	63283.8	42717.7	32652	14200.1	892539		Pregnant Woman 20	305.6
		PERCENTAGES OF INDIVIDUAL METABOLITES
		APAP	APAP-S	APAP-Glu	3-OH-APAP-S	3-OCH3-APAP-Glu	NAC-APAP	APAP-Cys	SO-CH3-APAP-S	S-CH3-APAP-S
	Pregnant Woman 1	81.7226	0.398641	0.999863	1.23757	9.68755	1.66581	1.56546	2.41342	0.309078
	Pregnant Woman 2	43.2478	1.07053	2.56606	2.85415	26.8442	6.88525	1.27856	12.2831	2.97028
	Pregnant Woman 3	6.95279	0.278393	1.92101	0.728646	25.4272	3.87338	0.428343	41.6685	18.7217
	Pregnant Woman 4	32.1875	0	14.8268	11.615	30.9676	2.68025	3.46098	1.08326	3.17866
	Pregnant Woman 5	75.7084	0.572782	2.17863	0.97251	12.2225	2.49549	2.34737	3.50231	0
	Pregnant Woman 6	13.5231	1.31863	4.50295	3.1292	63.5843	6.12471	4.83975	2.17799	0.799345
	Pregnant Woman 7	36.5793	1.01182	3.66744	1.84323	45.5261	9.01754	2.10624	0	0.248334
	Pregnant Woman 8	20.4851	4.23788	6.27281	4.05628	41.2586	15.1152	3.79491	3.00402	1.77526
	Pregnant Woman 9	36.9052	1.12217	6.0233	3.0471	45.0013	1.87766	3.26208	1.45989	1.30132
	Pregnant Woman 10	63.6704	0.739091	1.23089	0.853228	8.46514	3.15163	0.802314	15.1231	5.9642
	Pregnant Woman 11	0.519655	5.02239	33.4185	3.06364	31.0436	9.59467	0.791187	7.85419	8.6922
	Pregnant Woman 12	71.2481	4.93707	2.88917	3.36506	12.337	1.13334	1.20326	2.33885	0.548063
	Pregnant Woman 13	1.3648	1.41535	2.72646	1.73	23.4716	4.44745	0.228995	26.6259	37.9895
	Pregnant Woman 14	18.5001	0.606915	0.412889	0.445841	4.90352	5.32403	0.417315	48.1253	21.2641
	Pregnant Woman 15	0.86396	3.89933	10.7584	1.78852	23.9832	22.8604	0.827316	20.1403	14.8785
	Pregnant Woman 16	72.9194	6.72118	5.26631	1.39891	7.78356	2.05361	1.47565	1.73306	0.648297
	Pregnant Woman 17	30.182	0.587192	1.09971	2.75837	5.97381	4.77148	0.631733	35.9462	18.0495
	Pregnant Woman 18	70.6113	0.606792	0	0.714161	11.4671	2.8286	1.26287	9.16868	3.34055
	Pregnant Woman 19	0.314547	1.66816	7.8226	1.11903	29.6428	10.3363	2.01967	11.6965	35.3805
	Pregnant Woman 20	22.7264	2.00682	6.09546	3.61885	48.4268	7.09031	4.78609	3.65833	1.59098
		PERCENTAGES METABOLITES PER FAMILIES
		APAP	APAP-S	APAP-Glu	3-OH-APAP-S	3-OCH3-APAP-Glu	NAC-APAP	APAP-Cys	SO-CH3-APAP-S	S-CH3-APAP-S
		Parent and phase II reactions			Catechol pathway		Mercapturic pathway		Thiomethyl shunt
	Pregnant Woman 1	83.1211			10.9251		3.23127		2.7225
	Pregnant Woman 2	46.8844			29.6984		8.16382		15.2534
	Pregnant Woman 3	9.1522			26.1559		4.30173		60.3902
	Pregnant Woman 4	47.0143			42.5826		6.14123		4.26192
	Pregnant Woman 5	78.4598			13.195		4.84286		3.50231
	Pregnant Woman 6	19.3447			66.7135		10.9645		2.97734
	Pregnant Woman 7	41.2586			47.3693		11.1238		0.248334
	Pregnant Woman 8	30.9957			45.3149		18.9101		4.77928
	Pregnant Woman 9	44.0507			48.0484		5.13974		2.76122
	Pregnant Woman 10	65.6404			9.31837		3.95394		21.0873
	Pregnant Woman 11	38.9605			34.1072		10.3859		16.5464
	Pregnant Woman 12	79.0744			15.7021		2.3366		2.88691
	Pregnant Woman 13	5.50661			25.2016		4.67645		64.6154
	Pregnant Woman 14	19.5199			5.34936		5.74134		69.3894
	Pregnant Woman 15	15.5217			25.7718		23.6877		35.0188
	Pregnant Woman 16	84.9069			9.18247		3.52926		2.38135
	Pregnant Woman 17	31.8689			8.73218		5.40321		53.9957
	Pregnant Woman 18	71.2181			12.1812		4.09147		12.5092
	Pregnant Woman 19	9.8053			30.7618		12.356		47.0769
	Pregnant Woman 20	30.8287			52.0456		11.8764		5.24931

### Sheet: Table S5
Supplementary Table 5: Names, formulas, m/z values, retention times and areas of the 7 APAP standards used in the study .
Name	Formula	Concentration [ng/ml]	[M-H]-	Retention time (min)	Area	Fold-change respect to APAP	Percentages
Acetaminophen (APAP)	C8H9NO2	100	150.056	4.3	67480000		84.4451	Phase II
Acetaminophen sulfate (APAP-S)	C8H9NO5S	100	230.013	2.3	289600000	4.29164
Acetaminophen glucuronide (APAP-Glu)	C14H17NO8	100	326.088	1.3	392100000	5.81061
3-hydroxyacetaminophen (3-OH-APAP)	C8H9NO3	100	166.051	1.8	45300000	0.67131	7.01436	Catechol
3-methoxy acetaminophen (OCH3-APAP)	C9H11NO3	100	180.067	3.1	16930000	0.250889
Acetaminophen mercapturate (NAC-APAP)	C13H16N2O5S	100	311.071	3.5	27020000	0.400415	3.04561	Mercapturate
S-methyl-3-thioacetaminophen (S-CH3-APAP)	C9H11NO2S	100	196.044	5.9	48750000	0.722436	5.49494	Thiomethyl shunt
				Total area	887180000

### Sheet: Table S6
Supplementary Table 6: APAP, ALT/AST concentration in blood samples of 13 individuals suspected of APAP acute intoxication
	Patient	Sex (M/F)	Date of birth	Age (at the time of intoxication)	Antidote administration (NAC)	ALT / ASAT UI/L	Total Protein %	Factor V %	Time between the two sample intakes (hours)
	Patient A	F	2005-08-30	18	No	14/22	83	NR	1h30
					Yes	13/17	71	96
	Patient B	F	1997-12-31	25	No	27 / 22	96	NR	2
					Yes	26 / 22	78	NR
	Patient C	F	2006-04-09	17	No	NR	NR	NR	2
					No	22/15	112	NR
	Patient D	F	15/01/2001	22	No	35/29	103	NR	2.5
					No	NR	NR	NR
	Patient E	F	31/12/1995	27	No	11 / 18	82	NR	3
					No	NR	87	NR
	Patient F	F	13/05/2010	13	No	_12/22	81	101	4
					No	30/28	70	107
	Patient G	F	2008-11-28	15	No	_10/23	96	105	4
					Yes	_10/19	NR	107
	Patient H	F	2006-09-07	17	No	17 / 9	93	NR	6
					No	NR	NR	NR
	Patient I	M	2005-02-18	18	No	18/14	88	NR	11
					Yes	24/27	57	82
	Patient J	F	17/10/1988	35	No	13/22	91	NR	20
					Yes	45/31	72	NR
	Patient K	F	2006-12-06	16	No	26 / 12	79	NR	21
					Yes	17 / 10	57	107
	Patient L	F	2005-10-16	18	Yes	63/25	91	NR	38
					Yes	40/26	NR	151
	Patient M	M	2002-04-11	21	Yes	NR	NR	NR
					Yes	27/28	71	NR	1.5
					Yes	21/26	63	118	42

### Sheet: Table S7
Supplementary Table 7: Normalized UHPLC areas, “Total APAP” measured by ELISA and correlations among them in blood samples of the 13 intoxicated patients.
CORRELATIONS POUR EACH SAMPLE EXTRACTION			NORMALISED UHPLC-HRMS AREAS
Patient	[APAP] mg/l ELISA	APAP diminution /%)	APAP	APAP-S	APAP-Glu	3-OCH3-APAP-Glu	3-OH-APAP	3-OH-APAP-S	NAC-APAP	APAP-Cys	Propanoic acid	SO-CH3-APAP-S	S-CH3-APAP-S
A (t= 0h)	99.6	-23.996	2.93784e+07	4.23778e+07	1.24044e+07	2.73466e+06	993309	1.55268e+06	50982	32052.9	7496.98	18265.6	149027
A (t= +1.5h)	75.7		1.5646e+07	5.57604e+07	1.65329e+07	2.47199e+06	691958	2.27343e+06	349619	32761.3	54023	13923.5	703706
B (t= 0h)	67.9	-47.8645	9.63009e+06	2.5122e+07	6.05104e+06	862001	813034	2.55478e+06	16984.5	10014.5	0	0	45524.7
B (t= +2h)	35.4		8.69149e+06	4.55561e+07	2.26222e+07	2.14634e+06	909369	4.19431e+06	167110	29458.6	13429.2	5022.08	453710
C (t= 0h)	37.7	37.1353	7.32488e+06	3.38888e+07	1.80528e+07	3.64829e+06	573892	1.8607e+06	321318	43097.9	25599.3	22533.6	558328
C (t= +2h)	51.7		9.69951e+06	3.40436e+07	1.40837e+07	3.20646e+06	671402	2.09069e+06	197778	29587.8	15467.7	14848.5	392036
D (t= 0h)	72.1	-46.0472	1.65948e+07	7.08698e+07	3.56431e+07	4.75539e+06	748698	2.68847e+06	56104	33204.4	7403.71	9574.71	234498
D (t= +2.5h)	38.9		1.19901e+07	5.33519e+07	2.49499e+07	2.72095e+06	575887	2.18586e+06	77831	29029.7	9065.12	8457.85	277116
E (t= 0h)	32.7	-37.9205	8.54689e+06	2.75721e+07	2.25991e+07	4.32819e+06	802677	2.91385e+06	218995	43677.3	28119.6	19359.8	352065
E (t= +3h)	20.3		6.74246e+06	2.58479e+07	2.23302e+07	3.28212e+06	535708	2.36939e+06	360290	96991.6	47620.2	30915.2	820996
F (t= 0h)	96.5	41.4508	1.5011e+07	3.20255e+07	1.56988e+07	4.11308e+06	579808	1.72238e+06	114093	69687.6	14907.8	9495.51	417288
F (t= +4h)	136.5		1.87065e+07	4.06738e+07	3.25453e+07	8.57161e+06	728758	1.41664e+06	421560	123862	43872.2	68944.2	2.64762e+06
G (t= 0h)	69.7	-36.2984	2.10051e+07	6.32664e+07	1.30425e+07	2.06822e+06	1.0542e+06	3.40458e+06	58548.8	43804	8188.58	11202.1	304045
G (t= +4h)	44.4		1.78666e+07	7.46297e+07	1.67225e+07	1.59466e+06	821105	3.38231e+06	197308	34400.1	32291.1	14219.6	918198
H (t= 0h)	30.2	-71.1921	6.67472e+06	3.10265e+07	1.76498e+07	2.26661e+06	784890	3.15467e+06	198545	25329	22889	12670.7	350395
H (t= +6h)	8.7		3.49684e+06	1.51888e+07	1.07316e+07	1.49028e+06	406080	1.59653e+06	218910	41452.6	22830.9	18826	483591
I (t= 0h)	158	-91.0127	1.2929e+07	3.42021e+07	5.64965e+07	9.16113e+06	853967	2.6586e+06	385589	44523.6	28606.8	20382.2	547147
I (t= +11h)	14.2		5.5336e+06	2.80456e+07	1.66832e+07	2.37775e+06	601647	2.76566e+06	309062	49454.5	27221.7	404264	1.49897e+07
J (t= 0h)	284.4	-96.5541	2.72232e+07	4.48469e+07	4.29243e+07	1.15502e+07	1.51804e+06	5.57282e+06	284515	61629.4	24593	15687.7	280911
J (t= +20h)	9.8		6.10106e+06	3.1645e+07	1.2416e+07	3.18323e+06	1.12639e+06	5.34545e+06	264775	185311	34423.8	399816	1.98737e+07
K (t= 0h)	188.7	-97.1913	1.47817e+07	3.00538e+07	3.6137e+07	6.81057e+06	841601	1.77708e+06	258855	48770.4	20584.7	21787.3	595122
K (t= +21h)	5.3		2.03078e+06	8.93768e+06	6.27849e+06	1.0382e+06	231630	905245	96024.8	38964.1	10836.9	797757	3.50873e+07
L (t= 0h)	132.1	-96.972	1.1383e+07	3.50931e+07	4.29415e+07	7.28645e+06	611083	1.26015e+06	308779	41108.4	24873.6	29418	1.04445e+06
L (t= +38h)	4		384493	1.78965e+06	440086	64068.5	40749.7	132368	13843.4	8875.66	0	62343.2	1.88139e+06
M (t= 0h)	61.1	18.3306	1.9388e+07	6.08939e+07	1.2669e+07	1.06003e+06	1.11555e+06	2.70578e+06	140024	28747.7	25702.1	12672.8	397045
M (t= +1.5h)	72.3		1.5973e+07	3.34115e+07	9.20643e+06	1.23508e+06	668604	1.59431e+06	112171	20238	19675.9	16319.7	116931
M (t= +42h)	4	-94.4675	1.77436e+06	6.62841e+06	1.29955e+06	365571	133144	398692	23349.6	29192.2	5647.11	464112	2.07163e+07
Median of [APAP] by ELISA in all patients	51.7

### Sheet: Table S8
Supplementary Table 8: List of standards used for the identification of APAP metabolites and the 15 labelled internal standards (IS) spiked in samples for the untargeted analyses and their respective suppliers
Compound	CAS no	Use	Supplier
Acetaminophen	103-90-2	Standard (annotation)	LGC-Dr Ehrenstorfer, Germany
Acetaminophen Dimer	98966-14-4	Standard (annotation)	LGC standards
Acetaminophen Mercapturate Disodium Salt	60603-13-6 free acid	Standard (annotation)	LGC standards
Acetaminophen-cysteine	64014-06-8	Standard (annotation)	LGC standards
4-Acetamidophenyl β-D-Glucuronide Sodium Salt	120595-80-4	Standard (annotation)	LGC standards
3-Hydroxyacetaminophen	37519-14-5	Standard (annotation)	LGC standards
3-Methoxy Acetaminophen	3251-55-6	Standard (annotation)	LGC standards
S-methyl-3-thioacetaminophen	37398-23-5	Standard (annotation)	LGC standards
Acetochlor-d11	34256-82-1	labelled standard	LGC, Germany
Azoxystrobin-d4	1346606-39-0	labelled standard	Cluzeau Info Labo, France
Carbamazepine-13C6	N/A	labelled standard	Sigma-Aldrich, USA
Cotinine-d3	110952-70-0	labelled standard	LGC, Germany
Diclofenac-13C6	1261393-71-8	labelled standard	Sigma-Aldrich, USA
Fluoxetine-d6	N/A	labelled standard	Sigma-Aldrich, USA
Cortisol-d4	73565-87-4	labelled standard	Sigma-Aldrich, USA
Ibuprofen-d3	121662-14-4	labelled standard	Sigma-Aldrich, USA
Imidacloprid-d4	1015855-75-0	labelled standard	LGC-Dr Ehrenstorfer, Germany
Ketoprofen-d3	159490-55-8	labelled standard	Sigma-Aldrich, USA
Paracetamol-d4	64315-36-2	labelled standard	LGC, Germany
Thiamethoxam-d4	1331642-98-8	labelled standard	LGC-Dr Ehrenstorfer, Germany
Tebuconazole-d6	N/A	labelled standard	LGC, Germany
Testosterone-d3	77546-39-5	labelled standard	Sigma-Aldrich, USA
Estrone-d4	53866-34-5	labelled standard	Trc, Canada

### Sheet: Table S9
Supplementary Table 9: Annotation paramaters for APAP metabolites according to Schymanski et al. (2014)
													MS/MS profiles (SWATH)
					m/z						Rt (20 min method)	Rt (60 min method)	Experimental		Standards/In silico models / literature
					Theoritical		Experimental		Δ ppm				POS	NEG	POS	NEG
Name	Confid. Level 1	InChI	CAS	Formula	M+H	M-H	M+H	M-H					MS/MS
Parent
acetaminophen (APAP)	1	InChI=1S/C8H9NO2/c1-6(10)9-7-2-4-8(11)5-3-7/h2-5,11H,1H3,(H,9,10)	103-90-2	C8H9NO2	152.071	150.056	152.071	150.056	-0.657589	-2.33246	4.3	5.0	65.0387, 80.0502, 93.0338, 110.0602	78.0349, 107.0376	65.0401, 80.0509, 93.0348, 110.0607	78.0350, 107.0372
Direct phase II reactions (Glu and S)
Acetaminophen sulfate (APAP-S)	2a	InChI=1S/C8H9NO5S/c1-6(10)9-7-2-4-8(5-3-7)14-15(11,12)13/h2-5H,1H3,(H,9,10)(H,11,12,13)	10066-90-7	C8H9NO5S	232.027	230.013	232.028	230.013	1.29295	-0.869516	2.3	4.76		79.9570, 107.0370, 150.0559		79.9570, 107.0374, 150.0556
Acetaminophen glucuronide (APAP-Glu)	1	InChI=1S/C14H17NO8/c1-6(16)15-7-2-4-8(5-3-7)22-14-11(19)9(17)10(18)12(23-14)13(20)21/h2-5,9-12,14,17-19H,1H3,(H,15,16)(H,20,21)/t9-,10-,11+,12-,14+/m0/s1	16110-10-4	C14H17NO8	328.103	326.088	328.103	326.088	0.304783	-0.429332	1.3	3.86	110.0602, 134.0605, 152.0702	107.0371, 113.0239, 150.056	110.0607, 134.0606, 152.0712	107.0374, 113.0242, 150.0557
Catechol pathway (phase I + II)
3-hydroxyacetaminophen (3-OH-APAP)	1	InChI=1S/C8H9NO3/c1-5(10)9-6-2-3-7(11)8(12)4-6/h2-4,11-12H,1H3,(H,9,10)	37519-14-5	C8H9NO3	168.065	166.051	n.d.	166.05	n.a.	-3.01112	1.8	4.9		125.0243, 150.0556		125.0243, 150.0557
3-hydroxyacetaminophen sulfate (3-OH-APAP-S)	2a	InChI=1S/C8H9NO6S/c1-5(10)9-7-3-2-6(4-8(7)11)15-16(12,13)14/h2-4,11H,1H3,(H,9,10)(H,12,13,14)	53446-14-3	C8H9NO6S	248.022	246.008	248.023	246.008	4.43509	0.406491	1.7	4.58		79.9569, 122.0250, 148.405, 166.0508		79.9570, 122.0248, 148.404, 166.0510
3-methoxyacetaminophen glucuronide (3-OCH3-APAP-Glu)	2a	InChI=1S/C15H19NO9/c1-6(17)16-7-3-4-8(9(5-7)23-2)24-15-12(20)10(18)11(19)13(25-15)14(21)22/h3-5,10-13,15,18-20H,1-2H3,(H,16,17)(H,21,22)/t10-,11-,12+,13-,15+/m0/s1	52092-55-4	C15H19NO9	358.113	356.099	358.113	356.098	-0.279241	-3.08903	1.4	4.6	108.,0440, 140.0713, 182.0807	85.0291, 113.0238, 180.0665	138.0550, 182.0812	85.0292, 113.0242, 180.0666
Mercapturate pathway (phase I + II)
3-(Cystein-S-yl)acetaminophen (APAP-Cys)	1	InChI=1S/C11H14N2O4S/c1-6(14)13-7-2-3-9(15)10(4-7)18-5-8(12)11(16)17/h2-4,8,15H,5,12H2,1H3,(H,13,14)(H,16,17)/t8-/m0/s1	53446-10-9	C11H14N2O4S	271.075	269.06	271.074	269.06	-1.84451	-0.557496	1.3	4.53	140.0169, 166.0314, 182.0869, 208.0427, 225.0697		140.0170, 166.0327, 182.0268, 208.0426, 225.0698
Acetaminophen mercapturate (NAC-APAP)	1	InChI=1S/C13H16N2O5S/c1-7(16)14-9-3-4-11(18)12(5-9)21-6-10(13(19)20)15-8(2)17/h3-5,10,18H,6H2,1-2H3,(H,14,16)(H,15,17)(H,19,20)/t10-/m0/s1	52372-86-8	C13H16N2O5S	313.085	311.071	313.085	311.07	-1.91641	-3.53617	2.6	5.3	140.0157, 166.0324, 182.0264, 208.0421, 225.0691, 271.0742, 295.0742	128.0356, 138.0011, 182.0273	140.0170, 166.0327, 182.0268, 208.0426, 225.0692, 253.0647, 271.0747, 295.0747	128.0353, 138.0019, 182.0281
Acetaminophen mercapturate sulfoxide (NAC-O-APAP)	2b		n.a.	C13H16N2O6S	328.073	327.066	328.074	327.066	2.43848	0	1.6	4.68		198.023		198.023
Thiomethyl shunt pathway
3-thioacetaminophen glucuronide (SH-APAP-Glu)	2b		n.a.	C14H17NO8S	360.075	358.06	360.076	358.06	3.33264	-1.95498	1.9	4.87		85.0293, 113.0240, 182.0280		85.0292, 113.0242, 182.0281
S-methyl-3-thioacetaminophen (S-CH3-APAP)	1	InChI=1S/C9H11NO2S/c1-6(11)10-7-3-4-8(12)9(5-7)13-2/h3-5,12H,1-2H3,(H,10,11)	37398-23-5	C9H11NO2S	198.058	196.044	n.d.	196.044	n.a.	0	3.2	5.5		138.0020, 165.9965, 181.0202		138.0014, 165.9963, 181.0205
S-methyl-3-thioacetaminophen sulfate (S-CH3-APAP-S)	2b	InChI=1S/C9H11NO5S2/c1-6(11)10-7-3-4-8(9(5-7)16-2)15-17(12,13)14/h3-5H,1-2H3,(H,10,11)(H,12,13,14)	78194-51-1	C9H11NO5S2	278.015	276.001	n.d.	276	n.a.	-0.679346	3.1	5.2		79.9560, 138.0016, 165.9959, 181.0204, 196.0437		79.9570, 138.0017, 165.996, 181.0206, 196.0436
S-methyl-3-thioacetaminophen glucuronide (S-CH3-APAP-Glu)	2b	InChI=1S/C15H19NO8S/c1-6(17)16-7-3-4-8(9(5-7)25-2)23-15-12(20)10(18)11(19)13(24-15)14(21)22/h3-5,10-13,15,18-20H,1-2H3,(H,16,17)(H,21,22)/t10-,11-,12+,13-,15+/m0/s1	78180-86-6	C15H19NO8S	374.09	372.076	374.093	372.075	6.95019	-1.61257	2.0	4.9		85.0291, 113.0242, 138.0019, 165.996, 181.0196, 196.0430		85.0292, 113.0242, 138.0017, 165.996, 181.0206, 196.0436
S-methyl-3-thioacetaminophen sulphoxide sulfate (SO-CH3-APAP-S)	2b		n.a.	C9H11NO6S2	294.01	291.995	294.013	291.995	10.2037	-3.42471	1.9	4.79		79.9562, 122.0247, 155.0031, 180.0130, 212.0383		79.9570, 122.0247, 155.0031, 180.0130, 212.0387
S-methyl-3-thioacetaminophen sulphoxide glucuronide (SO-CH3-APAP-Glu)	2b		n.a.	C15H19NO9S	390.085	388.071	390.087	388.071	4.10167	-0.257685	1.2	4.35		85.0293, 113.0240, 122.0249, 155.0028, 180.0121; 212.0382		85.0292, 113.0242, 122.0247, 155.0031,180.0130, 212.0387
alfa-keto pathway
S-(5-acetylamino-2-hydroxyphenyl)mercaptopyruvic acid (SAMP)	2b	n.a.	n.a.	C11H11NO5S	270.043	268.029	270.043	268.029	0.740623	0.335785	2.6	4.9	140.0174, 154.0333, 224.0382, 182.0283, 166.0323	138.0024,182.0279,150.0552,134.0246,165.9967,224.0390,72.9755,222.0229	140.0170,154.0321,224.0385,182.0282,166.0332	182.0281, 165.9968, 138.0019, 150.0560, 134.0247, 224.0387, 72.9753, 222.0224
N-(4-hydroxy-3-((2-oxoethyl)thio)phenyl)acetamide	2b	n.a.	n.a.	C10H11NO3S	226.053	224.039	226.054	224.038	4.42374	-1.33905	1.9	4.6		196.0435,138.0019		196.0437, 138.0020
2-(5-Acetamido-2-hydroxyphenyl)sulfanylacetic acid	2b	n.a.	n.a.	C10H11NO4S	242.048	240.034	242.048	240.034	-1.65256	0.416608	3.0	5.6		138.0021,153.0007,181,0205,194.0266,196.0431,212,0382		138.0019, 153.00159, 181.02032, 194.0281, 196.04381, 212.0387
1 Confidence level according to Schymanski, E. L. et al.. Environ Sci Technol 48, 2097-2098, doi:10.1021/es5002105 (2014)
1 = confirmed structure: confirmation via appropriate measurement of a reference standard with MS, MS/MS and retention time matching.
2a = probable structure: matching literature or library spectrum data where the spectrum-structure match is unambiguous.
2b = diagnostic: no standard or literature information is available for confirmation. Evidence is diagnostic MS/MS fragments and/or ionization behavior, parent compound information and the experimental context (here APAP metabolites after exposure to parent compound).
